# Comparative Proteomics Across Tissues and Crop Agroecosystems Reveals Agricultural Stressor Responses in the Western Honey Bee

**DOI:** 10.64898/2026.06.03.729970

**Authors:** Huan Zhong, Peipei Zhong, Junseo Park, Aleksandra Kozlova-Ryabova, Renata Moravcova, Jason C. Rogalski, Aidan Jamieson, Lance Lansing, Wendy W. T. Fang, Kyung-Mee Moon, Xiaojing Yuan, Lynae P. Ovinge, Jeff D. Kearns, Amanda S. Gregoris, Heather Higo, Julia Common, Ida M. Conflitti, Mateus Pepinelli, Lan Tran, Morgan Cunningham, Hosna Jabbari, Syed Abbas Bukhari, Sarah K. French, Jonathan Ho, Thomas B. Deckers, Jackie Zorz, Rodrigo Ortega Polo, Shelley E. Hoover, Stephen F. Pernal, Pierre Giovenazzo, Robert W. Currie, M. Marta Guarna, Amro Zayed, Leonard J. Foster

## Abstract

Maintaining honey bee health in crop production systems is increasingly difficult because worker bees encounter multiple chemical and biological pressures from pesticides and pathogens. How these field-realistic pressures affect molecular physiology across functionally distinct tissues remains poorly understood. Here, we tested whether tissue-resolved proteomics could separate stable tissue-specific patterns from crop-associated molecular changes. To do this, we profiled abdomen, gut, and head proteomes from honey bees collected across four Canadian crop ecosystems over two consecutive years, and integrated these data with pesticide-residue and pathogen-load measurements.

Proteomic variation was structured by both tissue identity and crop environment. Tissue-specific proteomic profiles were characterized across samples, whereas crop-associated effects were detected in both years and were stronger in 2021, the second year of the study. Tissue-specific enrichment and network analyses linked the abdomen to lipid catabolism and ubiquitin-proteasome proteostasis, the gut to central carbon metabolism, membrane transport, vesicle trafficking, and cytoskeletal organization, and the head to neurosensory and mitochondrial functions, together with amino-sugar metabolism and vesicle-associated quality-control modules. Among the measured pesticide residues, boscalid was the most reproducible chemical correlate of proteomic variation, with the strongest signal in the gut. Cross-year validation associated boscalid exposure with reduced abundance of gut proteins involved in mitochondrial metabolism, protein quality control, vesicle trafficking, nutrient transport, and biosynthetic pathways. Additionally, integrated proteome-transcriptome-microbiome factor analysis further identified gut-centered components associated with measured stressor variables and linked protein-level variation to coordinated transcriptomic and microbial shifts. Independent-year validation showed that compact crop-associated protein signatures detected in 2020 were also present in 2021. Together, these results show that honey bee tissues maintain stable proteomic identities while showing tissue- and year-specific responses to pesticide and pathogen pressures encountered in crop ecosystems. The gut proteome may specifically provide a sensitive molecular indicator of pesticide-associated perturbation under field conditions.
