## Supplementary material for "Comparative Proteomics Across Tissues and Crop Agroecosystems Reveals Agricultural Stressor Responses in the Western Honey Bee": sup-0001-Data1 (S1)

### Sheet: Summary
Supplementary Table:
	Supplementary Table 1. Tables with samples and stressor factors

### Sheet: Samples
SampleID	crop	replicate	year	month	location	latitude	longitude	exposure
CRA01u	CRA	1	2020	6	A Rocha	49.0325	-122.684	u
CRA09u	CRA	9	2021	6	A Rocha	49.0325	-122.684	u
HBB04u	HBB	4	2020	5	A Rocha	49.0325	-122.684	u
HBB07u	HBB	7	2021	5	A Rocha	49.0325	-122.684	u
HBB03u	HBB	3	2020	5	Alaksen new	49.1012	-123.17	u
HBB08u	HBB	8	2021	5	Alaksen new	49.1012	-123.17	u
CAC01u	CAC	1	2020	7	CFIA secret lab	49.7234	-112.977	u
CAC10u	CAC	10	2021	7	Demmit	55.2512	-119.474	u
CAC09u	CAC	9	2021	7	Demmit	55.2649	-119.544	u
CRA09e	CRA	9	2021	6	Derby Reach	49.2002	-122.623	e
HBB01u	HBB	1	2020	5	Dianne's	49.0118	-123.09	u
HBB09u	HBB	9	2021	5	Dianne's	49.0118	-123.09	u
CRA03u	CRA	3	2020	6	Dianne's, suburban	49.0118	-123.09	u
CRA08e	CRA	8	2021	6	Dutch	49.0978	-122.912	e
CRA05u	CRA	5	2020	7	Faucher sud, Pont-rouge	46.7672	-71.6366	u
CAC03u	CAC	3	2020	7	Fort whyte alive, Winnipeg	49.825	-97.2191	u
HBB05e	HBB	5	2020	5	Frank's	49.1187	-122.582	e
CRA01e	CRA	1	2020	6	Frank's cran	49.0345	-122.604	e
CRA10e	CRA	10	2021	6	Frank's cran	49.0345	-122.604	e
HBB03e	HBB	3	2020	5	George 1	49.078	-123.114	e
HBB08e	HBB	8	2021	5	George 1	49.078	-123.114	e
HBB01e	HBB	1	2020	5	George 2	49.0609	-123.063	e
HBB09e	HBB	9	2021	5	George 2	49.0609	-123.063	e
CRA04u	CRA	4	2020	7	Gravel, Pont-rouge	46.7503	-71.6354	u
CAC05e	CAC	5	2020	7	Halcourt	55.0655	-119.272	e
CRA10u	CRA	10	2021	6	Heather home	49.0208	-122.569	u
HBB05u	HBB	5	2020	5	Heather home	49.0208	-122.569	u
HBB06u	HBB	6	2021	5	Heather home	49.0208	-122.569	u
CAS01e	CAS	1	2020	7	Johnson	49.7571	-112.23	e
CRA07u	CRA	7	2021	6	Julia cottage	49.0121	-123.052	u
HBB02u	HBB	2	2020	5	Julia cottage	49.0121	-123.052	u
HBB10u	HBB	10	2021	5	Julia cottage	49.0121	-123.052	u
CRA02u	CRA	2	2020	6	Kingfisher, market garden	49.0106	-122.746	u
CRA08u	CRA	8	2021	6	Kingfisher, market garden	49.0106	-122.746	u
CAC04e	CAC	4	2020	7	LaGlace	55.2336	-119.044	e
HBB06e	HBB	6	2021	5	Lee's BB	49.0184	-122.485	e
CAC06u	CAC	6	2021	7	Lethbridge, Observatory (sham move)	49.6816	-112.872	u
CAC06e	CAC	6	2021	7	Lethbridge, Sternberg	49.8441	-113.007	e
CAC01e	CAC	1	2020	7	Lynae's	49.8063	-113.003	e
HBB02e	HBB	2	2020	5	Mini Guichon	49.0454	-123.075	e
HBB10e	HBB	10	2021	5	mini-Guichon	49.0454	-123.075	e
CAC05u	CAC	5	2020	7	Peter's house, Demmit	55.2507	-119.474	u
CAC04u	CAC	4	2020	7	Railroad yard, Demmit	55.265	-119.544	u
CAS02u	CAS	2	2020	7	Reece 22	49.8807	-112.144	u
CAS01u	CAS	1	2020	7	Reece 38	49.8002	-112.116	u
CAS05u	CAS	5	2020	7	Reece 4	49.7954	-112.307	u
CAS03u	CAS	3	2020	7	Reece 49	49.8434	-112.145	u
CAS04u	CAS	4	2020	7	Reece 9	49.7982	-112.218	u
CRA06u	CRA	6	2021	6	Reifel	49.0972	-123.163	u
CAC08u	CAC	8	2021	7	Richer	49.6918	-96.4698	u
CAS02e	CAS	2	2020	7	Ryan 12919	49.7138	-112.109	e
CAS05e	CAS	5	2020	7	Ryan spring river	49.8146	-112.07	e
CAS03e	CAS	3	2020	7	Ryan turcato	49.6981	-112.036	e
CAS04e	CAS	4	2020	7	Ryan windiana	49.8088	-111.913	e
CRA05e	CRA	5	2020	7	Saint-Louis-de-Blandford	46.3319	-71.8949	e
CAC02u	CAC	2	2020	7	Sandilands Forest Discovery Centre, Hadashville	49.6259	-95.9177	u
CAC07u	CAC	7	2021	7	Sandilands Forest Discovery Centre, Hadashville	49.6259	-95.9177	u
CAC10e	CAC	10	2021	7	Sexsmith, Bill Tremier's medium apiary	55.2248	-118.43	e
CAC09e	CAC	9	2021	7	Sexsmith, Bill Tremier's small apiary	55.2156	-118.444	e
HBB04e	HBB	4	2020	5	Short's	49.0105	-122.7	e
HBB07e	HBB	7	2021	5	Short's	49.0105	-122.7	e
CAC02e	CAC	2	2020	7	Starbuck	49.7739	-97.6071	e
CAC03e	CAC	3	2020	7	Starbuck	49.8282	-97.6415	e
CAC07e	CAC	7	2021	7	Starbuck 1	49.8282	-97.6415	e
CAC08e	CAC	8	2021	7	Starbuck 2	49.7424	-97.6425	e
CRA06e	CRA	6	2021	6	Steve & Mike River Rd	49.1235	-123.04	e
CRA02e	CRA	2	2020	6	Steve & Mike Tim H's	49.088	-122.946	e
CRA07e	CRA	7	2021	6	Steve & Mike Tim H's	49.088	-122.946	e
CRA03e	CRA	3	2020	6	Steve & Mike, River road, organic	49.1235	-123.04	e
CAS07e	CAS	7	2021	7	Taber area, Jeremy Dalyce	49.8226	-112.146	e
CAS10e	CAS	10	2021	7	Taber area, Jeremy Miranda	49.7724	-112.128	e
CAS08e	CAS	8	2021	7	Taber area, Reece 11 (close to Reece 9 in 2020)	49.7925	-112.217	e
CAS07u	CAS	7	2021	7	Taber area, Reece 20? (named Reece 49 in 2020)	49.8429	-112.145	u
CAS06u	CAS	6	2021	7	Taber area, Reece 21	49.9026	-112.152	u
CAS06e	CAS	6	2021	7	Taber area, Reece 22	49.8807	-112.144	e
CAS10u	CAS	10	2021	7	Taber area, Reece 35 (named Reece 38 in 2020)	49.8004	-112.117	u
CAS09e	CAS	9	2021	7	Taber area, Reece 4 (unexposed site in 2020)	49.7954	-112.307	e
CAS08u	CAS	8	2021	7	Taber area, Reece 47a	49.8084	-112.17	u
CAS09u	CAS	9	2021	7	Taber area, Reece 7	49.7988	-112.257	u
CRA04e	CRA	4	2020	7	Villeroy	46.3056	-71.9017	e

### Sheet: Pathogenes
SampleID	DWVnorm_cpoy_per_bee	CBPVnorm_copy_per_bee	ABPVnorm_copy_per_bee	KBVnorm_copy_per_bee	VDVnorm_copy_per_bee	SBVnorm_copy_per_bee	BQCVnorm_copy_per_bee	IAPVnorm_copy_per_bee	LSVnorm_copy_per_bee
HBB01e	0	0	0	0	35	2.83586e+07	2.95979e+06	8927.73	3.23436e+07
HBB02e	0	0	0	0	353474	35	275226	8.16322e+06	5.02294e+07
HBB03e	0	0	0	0	2199.51	35	7.14669e+06	3.06616e+06	2.16647e+08
HBB04e	2647.17	0	0	35	11274.4	307080	424310	781290	343833
HBB05e	35	0	0	0	3295.12	35	146144	9.44956e+07	1.24863e+08
CAC01e	0	0	0	2.7667e+06	0	13145.8	5.35054e+07	0	1.6597e+08
CAC02e	0	0	0	0	0	1.6442e+07	2.35595e+07	0	1.03786e+06
CAC03e	0	0	0	0	7243.92	2.46959e+08	1.28121e+08	0	8.03968e+07
CAC04e	0	0	0	0	0	1078777393	2.88033e+06	0	6.87177e+07
CAC05e	0	0	0	0	0	3.74363e+06	7427.89	0	1.14062e+07
CAS01e	35	523703	0	0	35	1.34195e+06	2.12623e+07	357657	2.9579e+08
CAS02e	35	0	0	0	0	6.50643e+07	2.96594e+07	5946.13	5.10874e+08
CAS03e	0	0	0	0	0	1.25644e+08	7.71007e+06	0	6.11212e+08
CAS04e	35	0	0	0	0	4.3782e+07	1.47036e+07	66968.6	5.90488e+08
CAS05e	35	0	0	0	0	4.24929e+06	741061	35	2.07148e+07
COR01e	0	0	0	0	35	0	124533	0	0
COR02e	0	0	10144.5	0	0	0	691511	0	0
COR03e	0	35	0	0	0	35	610.792	0	0
COR04e	0	0	0	0	16160.1	0	2.3445e+06	0	0
COR05e	0	0	0	0	0	35	2.82671e+06	0	0
HBB06e	35	0	132900	35	8.174e+07	18827.1	0	3000870287	1092016649
HBB07e	35	0	0	0	3.91853e+08	50062.9	0	39200.8	8.21827e+08
HBB08e	6789.38	0	0	18401	1801604478	40499.8	0	1827082688	6.64669e+08
HBB09e	0	0	0	0	630715	35	0	3.92826e+06	1.03913e+08
HBB10e	89383.7	0	0	0	8.13218e+08	158967	0	2.40925e+08	3.75775e+08
CRA01e	22366.7	0	0	7149.13	5041.12	4429.88	120388	3.57262e+07	1.507e+08
CRA02e	3.14271e+06	0	0	0	35	39342.4	85145.1	5.34439e+06	4.14069e+08
CRA03e	0	0	0	0	35	4.89441e+07	230463	203253	8.98631e+07
CRA04e	0	0	0	0	0	1.07603e+07	2.17031e+06	422998	8.24444e+07
CRA05e	0	0	35	0	20373.5	6077.13	1335.15	35	4.60458e+07
APP01e	0	0	0	0	8.36354e+07	0	7.35138e+07	0	4.9194e+07
APP02e	0	35	0	0	0	0	421472	79794.6	2.65381e+08
APP03e	0	0	0	0	0	0	1.56192e+06	0	3.4057e+08
APP04e	0	35	0	0	0	0	5.2223e+08	0	653027370
APP05e	0	0	0	0	0	0	133746186	28327.8	5.37504e+08
CRA06e	0	0	0	117860	22666.6	567311715	0	1515574861	7.75607e+08
CRA07e	0	0	0	0	1.89407e+07	283161	0	3197881204	4.81991e+08
CRA08e	0	0	0	0	8.38562e+07	1.16097e+07	0	3.93461e+08	3.41118e+08
CRA09e	0	0	0	0	20618	1.2376e+06	0	1.17795e+07	1819187337
CRA10e	6.63457e+06	0	0	0	1.82508e+08	507241	0	1.17848e+07	1.22297e+07
SOY01e	35	0	0	0	5159.56	3.07526e+07	1.43171e+08	0	1.5923e+08
SOY02e	35	29865.8	0	0	0	6.46655e+06	1.13918e+06	0	8.97874e+07
SOY03e	35	35	0	0	35	307893	1.79754e+07	0	1.58869e+08
SOY04e	0	0	0	0	0	200965	558584	0	35
SOY05e	0	0	0	0	0	1.38275e+08	1.77951e+06	0	7.34793e+07
CAC06e	12463	0	0	0	11260.3	0	1.22319e+07	0	3879868018
CAC07e	0	0	0	0	12819.9	0	18546.6	0	2.72228e+08
CAC08e	3958.87	0	0	0	0	0	2.31696e+06	0	5.67314e+08
CAC09e	7996.49	0	0	0	1.29149e+07	55518.8	74779.7	0	2.5475e+08
CAC10e	35	0	0	44545.7	265568	108054	4.45529e+07	13348.6	8.77896e+08
CAS06e	0	0	0	0	13289	7522.08	6.91604e+06	0	4.7027e+07
CAS07e	0	0	0	0	66618.3	2.94117e+06	4.99782e+08	0	1.52102e+08
CAS08e	0	0	0	0	9498.51	1.01032e+08	1.04213e+07	0	6.77653e+08
CAS09e	0	0	0	0	0	1.09198e+08	5.68084e+08	0	1058798020
CAS10e	14652.8	0	0	0	73556.2	1.54926e+08	2.07765e+08	0	1.22986e+08
LBB01e	0	0	0	0	0	9.33413e+07	217571249	0	3.86418e+08
LBB02e	0	0	0	0	0	270626	5.00518e+08	0	7.86085e+07
LBB03e	0	35	0	0	35	5.94707e+07	958320	0	2.09001e+08
LBB04e	0	0	0	0	35	135981	1689276150	0	2001265512
LBB05e	0	0	0	0	35	8.48247e+07	5.43316e+06	0	7.22953e+08
Counts not 0	52	17	3	12	76	92	99	46	108

### Sheet: Pesticides
SampleID	boscalid_bees	metconazole_bees	fluopyram_nectar	clothianidin_nectar	pyraclostrobin_pollen	fenhexamid_pollen	fluopyram_pollen	spirotetramat_pollen	difenoconazole_pollen
CAC01e	0	0	0	0	0	2.31e-06	0	0	0
CAC02e	1.62e-05	0	2.16e-06	0	2.34e-05	0.000154	4.65e-06	0	0
CAC03e	7.71e-06	0	5.4e-06	0	0.000135	8.48e-05	0	0	0
CAC04e	0	0	0	0	0	0	0	0	0
CAC05e	0	0	0	0	0	0	0	0	0
CAC06e	3.86e-06	0	1.39e-05	0	0	3.32e-05	0	8.51e-06	0
CAC07e	0	0	0	0	0.00112	2.31e-06	0	0	0
CAC08e	0	0	0	0	6.15e-06	0	1.16e-06	0	0
CAC09e	0	0	0	0	0	0	0	0	0
CAC10e	0	0	0	0	0	0	0	0	0
CAS01e	0	2.5e-06	2.47e-06	0	0	8.48e-06	0	2.38e-05	1.08e-05
CAS02e	1.39e-05	8.76e-07	1.47e-05	0	9.6e-06	0.000147	2.09e-05	1.75e-05	9.34e-05
CAS03e	9.25e-06	0	1.54e-05	0	1.19e-05	0.000108	1.4e-05	0	0
CAS04e	3.86e-06	0	5.86e-06	0	0	3.16e-05	1.28e-05	0	0
CAS05e	7.71e-06	2.5e-06	1.39e-05	0	0	0.000208	0	8.88e-06	1.18e-05
CAS06e	2.47e-05	2.5e-06	5.24e-06	8.76e-07	0	0.000185	8.38e-06	4.5e-06	2.56e-06
CAS07e	1.77e-05	2.5e-06	3.39e-06	0	0	0.000563	5.93e-06	6.38e-06	1.2e-05
CAS08e	0	2.5e-06	0	8.76e-07	0	2.7e-06	1.16e-06	1e-05	1.54e-05
CAS09e	0	2.5e-06	1.85e-06	8.76e-07	6.15e-06	6.25e-06	3.61e-05	3.13e-06	7.68e-06
CAS10e	3.86e-06	2.5e-06	1.54e-06	2.75e-06	0	2.08e-05	2.44e-05	8.76e-07	2.56e-06
COR01e	0	0	0	0	2.46e-06	0	0	0	0
COR02e	0	0	0	0	7.63e-06	0	0	0	0
COR03e	0	0	0	0	1.6e-05	0	0	0	0
COR04e	0	0	0	0	0	0	0	0	0
COR05e	0	0	0	0	2.46e-06	0	1.16e-06	0	0
CRA01e	3.86e-06	2.5e-06	1.85e-06	3.75e-06	0	1.54e-05	1.51e-05	2.5e-06	7.68e-06
CRA02e	3.86e-06	1.25e-05	2.47e-06	5e-06	0.000107	8.48e-06	4.65e-06	9.38e-05	7.68e-06
CRA03e	0.000216	2.5e-06	1.54e-06	3.38e-06	0	0.000108	5.24e-05	2.5e-06	7.68e-06
CRA04e	3.86e-06	0	0	0	0	1.31e-05	0	0	0
CRA05e	0	0	0	0	1.6e-05	0	0	0	0
CRA06e	1.39e-05	8.76e-07	1.54e-06	2.5e-06	0.000114	0.000193	0.000151	3.25e-06	2.56e-06
CRA07e	9.25e-06	8.76e-07	0	2.5e-06	0	4.86e-05	4.65e-06	2.5e-06	0
CRA08e	1.39e-05	2.5e-06	0	2.5e-06	0	0.0001	4.31e-05	2.5e-06	7.68e-06
CRA09e	0	7.13e-06	0	7.13e-06	0	7.56e-06	1.15e-05	7.88e-05	0
CRA10e	0	8.76e-07	0	2.5e-06	0	1.39e-05	1.28e-05	6.63e-06	7.68e-06
HBB01e	3.16e-05	2.5e-06	5.71e-06	6.76e-06	0	2.54e-05	9.08e-06	3.5e-06	1.25e-05
HBB02e	2.31e-05	3.63e-05	5.78e-06	3.25e-05	0	3.47e-05	0	1.75e-05	5.63e-05
HBB03e	3.86e-06	8.76e-07	0	0	0	6.94e-06	4.65e-06	6.13e-06	1.79e-05
HBB04e	3.86e-06	4.13e-06	1.54e-06	2.88e-05	0	2.08e-05	4.65e-06	3.13e-05	3.33e-05
HBB05e	0	3.25e-05	0	2.38e-05	0	1.31e-05	1.16e-06	5.13e-05	9.47e-05
HBB06e	0	3.75e-05	0	5.38e-05	0	0	0	1.75e-05	1.54e-05
HBB07e	0	0.000163	0	7.63e-05	0	0	1.28e-05	0.00015	0.000192
HBB08e	0	0	0	0	0	0	1.16e-06	0	0
HBB09e	0	0	0	2.5e-06	0	0	4.65e-06	2.5e-06	1.27e-05
HBB10e	0	2.5e-06	0	8.76e-07	0	0	4.65e-06	2.5e-06	1.54e-05
LBB01e	0	0	0	0	0	0	0	0	0
LBB02e	0	0	0	0	0	0	0	0	0
LBB03e	0	0	0	0	0	0	0	0	0
LBB04e	0	0	0	0	0	0	0	0	0
LBB05e	0	0	0	0	0	0	0	0	0
SOY01e	0	0	0	0	1.6e-05	7.17e-06	0	0	0
SOY02e	7.71e-06	0	1.77e-05	0	2.71e-05	0.000147	1.16e-06	0	0
SOY03e	0	0	0	0	1.85e-05	3.86e-06	1.16e-06	0	0
SOY04e	0	0	0	0	5.29e-05	1.47e-05	1.16e-06	0	0
SOY05e	3.86e-06	0	3.39e-06	0	6.52e-05	1.77e-05	1.16e-06	0	0
APP01e	0	0	0	0	1.6e-05	0	0	0	0
APP02e	0	0	0	0	1.35e-05	0	0	0	0
APP03e	0	0	0	0	6.15e-06	0	0	0	0
APP04e	0	0	0	0	9.6e-06	0	0	0	2.3e-05
APP05e	0	0	0	0	6.15e-06	0	0	0	0.000256
Counts not 0	23	24	21	20	24	34	31	26	25
